# Mapping lineage and functional diversity in the high-risk human mammary epithelium

**DOI:** 10.64898/2026.01.12.699075

**Authors:** Matthew Waas, Bowen Zhang, Meinusha Govindarajan, Pirashaanthy Tharmapalan, Abhijith Kuttanamkuzhi, Olivia Drummond Guy, Michael Woolman, Hal K. Berman, Paul D. Waterhouse, Rama Khokha, Thomas Kislinger

## Abstract

**Background:** Breast cancer risk is shaped by the vast heterogeneity of mammary epithelial cells, comprising basal, luminal progenitor, and mature luminal populations. While transcriptional variation among these lineages has been extensively studied, protein-level features - particularly in high-risk women - remain underexplored, limiting insight into early cellular and molecular determinants of susceptibility. Moreover, little is known about how clinical covariates influence clonogenic capacity, proteomic states, and epithelial proportions, complicating the design of properly controlled human studies of early breast cancer risk.

**Results:** We combined low-input proteomics with functional clonogenic assays to profile mammary epithelial cell subpopulations from a cohort of 21 breast tissues encompassing different germline mutation backgrounds, parity status and age. We quantified over 5,555 proteins and observed marked inter-donor variation in epithelial composition, proteomic programs, and colony-forming capacity. Multivariable modeling revealed that clinical covariates - including age, parity, and germline mutation status - modulate both global proteomic architecture and lineage-specific pathway activity. Parity was associated with reduced basal cell abundance, altered luminal progenitor and mature luminal proteomes, and changes in clonogenicity. Pathway analyses identified both conserved and lineage-restricted responses to shared risk factors. Projection of clonogenic signatures onto METABRIC and TCGA tumors further linked functional programs to tumor subtypes and clinical outcomes.

**Conclusions:** This study provides the most comprehensive proteomic atlas of cell-type resolved diversity in the high-risk breast to date. By defining how clinical covariates remodel epithelial composition and molecular state, it clarifies key sources of biological variability that challenge controlled study design and offers a resource for improving mechanistic insight, risk assessment, and prevention strategies.
