## Additional file 1 for "Mapping lineage and functional diversity in the high-risk human mammary epithelium"

### Sheet: Description
Supplementary Table 1: Cohort clinical information and engraftment Cox model statistics
Sheets
Table	Description
S1-1	Clinical information of cohort along with inclusion criteria for univariable and multivariable analysis
S1-2	P-value table for univariable and multivariable analysis of epithelial proportions
S1-3	P-value table for univariable and multivariable analysis of signature GSVA score analysis
S1-3	P-value table for univariable and multivariable analysis of colony counts and sizes

### Sheet: 1_CohortDetails
					Epithelial Proportions			Univariable Inclusion						Multivariable Inclusion
FlowID	Phase	Parity	Age	GT	BC	LP	ML	GT_more	GL_sc	Parity	Age	Phase_more	Phase_sc	More	Sensitivity Check
P01	Late follicular	P+	42	BRCA1	32.3	39.7	28	x	x	x	x	x	x	x	x
P02	Early follicular	P+	38	BRCA1	51.5	21.8	26.7	x	x	x	x	x	x	x	x
P03				BRCA1	52.9	7.6	39.5	x	x
P04	Early follicular	P0	39	negative	62.2	23.3	14.5	x	x	x	x	x	x	x	x
P05		P+	52	negative	12.7	13.8	73.6	x	x	x	x
P06	Late follicular	P0	27	BRCA2	33.6	41.8	24.6	x		x	x	x	x	x
P07	Post	P0	54	ATM	12.1	61.5	26.4			x	x	x	x
P08	Early follicular	P+	52	BRCA1	43.8	15.4	40.7	x	x	x	x	x	x	x	x
P09	Late follicular	P0	26	BRCA1	38.7	45.1	16.2	x	x	x	x	x	x	x	x
P10	Late follicular	P0	48	BRCA1	44.8	22	33.3	x	x	x	x	x	x	x	x
P11	Early follicular	P0	38	negative	76.6	9.7	13.7	x	x	x	x	x	x	x	x
P12	Late follicular	P+	52	negative	63.2	17.7	19.1	x	x	x	x	x	x	x	x
P13	Late follicular	P0	38	negative	86.1	10.3	3.6	x	x	x	x	x	x	x	x
P14	Post	P+	64	BRCA1	13.2	63	23.9	x	x	x	x	x	x	x
P15	Early follicular	P+	36	BRCA1	28.3	54.9	16.8	x	x	x	x	x	x	x	x
P16	Early follicular	P+	42	BRCA1	15.6	28.9	55.5	x	x	x	x	x	x	x	x
P17	Late follicular	P+	37	BRCA1	9.3	39.4	51.3	x	x	x	x	x	x	x	x
P18	Early follicular	P+	44	negative	21.2	52.4	26.5	x	x	x	x	x	x	x	x
P19	Early follicular	P+	38	negative	14.9	30.5	54.6	x	x	x	x	x	x	x	x
P20	Post	P+	57	BRCA2	5	25.4	69.6	x		x	x	x	x	x
P21	Luteal	P0	27	BRCA1	16	59.3	24.7	x	x	x	x	x		x
P22	Luteal	NA	NA	NA	34.3	22	43.7					x
P92	Late follicular	P0	26	BRCA1	38.7	45.1	16.2	x	x	x	x	x	x	x	x
								Groups analyzed
								Univariable Tests						Multivariable Tests
								GT_more	GL_sc	Parity	Age	Phase_more	Phase_sc	More	Sensitivity Check
								BRCA1	BRCA1	P0		Early follicular	Early follicular	GT (BRCA1, BRCA2, negative), Parity (P0/P+), Age, Phase (EF, LF, Post)	GT (BRCA1, negative), Parity (P0/P+), Age, Phase (EF, LF)
								BRCA2	negative	P+		Late follicular	Late follicular
								negative				Luteal	Post
												Post

### Sheet: 2_EpithelialProportions
Univariable P-values
Test	Comparment	Subset	Age	Genotype	Phase	Parity
Spearman correlation for Age, Wilcoxon sum-rank for two groups, Kruskal-Wallis for three groups	LP	uv more	0.62704	0.265667	0.311276	1
	LP	uv sensitivity check	NA	0.150892	0.223223	NA
	ML	uv more	0.109214	0.45838	0.808453	0.00955783
	ML	uv sensitivity check	NA	0.328306	0.721336	NA
	BC	uv more	0.24135	0.299023	0.0837674	0.0824958
	BC	uv sensitivity check	NA	0.285445	0.0503097	NA
Multivariable P-Values
Test	Comparment	Subset	Age	Genotype	Phase	Parity
Type-II ANCOVA	LP	mv more	0.0828034	0.479329	0.172824	0.191156
Type-II ANCOVA	LP	mv sensitivity check	0.0662356	0.695497	0.739498	0.0858434
Type-II ANCOVA	ML	mv more	0.7084	0.272119	0.908524	0.130416
Type-II ANCOVA	ML	mv sensitivity check	0.760552	0.364148	0.704043	0.172589
Type-II ANCOVA	BC	mv more	0.226618	0.473853	0.253821	0.022877
Type-II ANCOVA	BC	mv sensitivity check	0.257881	0.312919	0.935916	0.03024

### Sheet: 3_SignatureEnrichment
			GT				Phase				Parity			Age
			Univariable		ANCOVA		Univariable		ANCOVA		Univariable	ANCOVA		Univariable	ANCOVA
Gene Set	Comp	Level	More	sc	More	sc	More	sc	More	sc	More	More	sc	More	More	sc
Gray.AV	LP	1	0.498478	0.374937	0.377248	0.405557	0.563212	0.661309	0.335386	0.641651	0.426864	0.205982	0.20283	0.167972	0.0526449	0.0672018
Nee.L1	LP	1	0.782712	0.724233	0.909029	0.781571	0.657176	0.526832	0.748478	0.369518	0.571358	0.167185	0.151737	0.110787	0.21613	0.245272
Reed.LASP	LP	1	0.558778	0.328306	0.605156	0.445625	0.734809	0.82166	0.619745	0.978626	0.0824958	0.058901	0.0589946	0.79258	0.117363	0.139198
Gray.HS	ML	1	0.558985	0.901802	0.900925	0.659286	0.232324	0.189539	0.936001	0.964516	0.702086	0.790288	0.855679	0.477772	0.946569	0.947903
Nee.L2	ML	1	0.343739	0.901802	0.696542	0.826304	0.485945	0.436796	0.758339	0.610824	0.507876	0.986815	0.983956	0.099169	0.330298	0.354377
Reed.LHS	ML	1	0.874957	0.836945	0.767451	0.818511	0.907339	0.847782	0.423426	0.7042	0.0954513	0.229046	0.287158	0.716596	0.163096	0.171133
Gray.BA	BC	1	0.478142	0.478947	0.531562	0.419089	0.150518	0.234698	0.488189	0.666168	0.969929	0.986472	0.858778	0.404085	0.428837	0.396091
Nee.Basal	BC	1	0.446421	0.596154	0.466985	0.58686	0.881307	0.898491	0.840395	0.574926	0.426864	0.704892	0.803958	0.773067	0.723603	0.696761
Reed.Bmyo	BC	1	0.814338	0.658999	0.658348	0.97513	0.379133	0.268262	0.16078	0.415321	0.0387076	0.0587839	0.0826888	0.864235	0.0727535	0.0846154
CM.BL.l05_30perc	LP	2	0.100632	1	0.144113	0.598185	0.0949594	0.0499746	0.387738	0.152446	0.181345	0.369826	0.269538	0.0131788	0.0886782	0.0719347
CM.BL.l1_30perc	LP	2	0.187578	0.724233	0.145791	0.281404	0.0667413	0.0385844	0.580496	0.230709	0.0573787	0.150995	0.113116	0.00215892	0.17755	0.155366
Gray.AV.AP	LP	2	0.31746	1	0.16183	0.723181	0.0228073	0.0114052	0.271422	0.30609	0.850631	0.55843	0.677149	0.00252739	0.0188671	0.018121
Gray.AV.BL	LP	2	0.291707	0.724233	0.572434	0.884663	0.0570583	0.0367901	0.783345	0.375363	0.156863	0.410741	0.381027	0.00133416	0.359705	0.358557
Gray.int.AP2	LP	2	0.163742	0.929801	0.751953	0.919217	0.339871	0.225472	0.614154	0.865203	0.678431	0.812255	0.72681	0.339287	0.994702	0.967373
Gray.int.AP4	LP	2	0.151707	0.425151	0.0935304	0.461518	0.037286	0.0325384	0.477036	0.168323	0.181345	0.513258	0.443003	3.99775e-05	0.0249504	0.026248
Gray.int.BL1	LP	2	0.208115	0.860106	0.571918	0.737413	0.365723	0.380341	0.931654	0.758229	0.0690958	0.643622	0.575005	0.0398288	0.552575	0.533472
Gray.int.BL2	LP	2	0.934611	0.791415	0.452188	0.620016	0.553283	0.3981	0.372053	0.908379	0.678431	0.2798	0.299811	0.906756	0.111592	0.134595
Nee.L1.ALD	LP	2	0.259818	0.536011	0.390031	0.852336	0.175509	0.121293	0.374617	0.196463	0.734492	0.989402	0.846713	0.382368	0.233207	0.195623
Nee.L1.LTF	LP	2	0.846691	0.658999	0.657943	0.563877	0.946193	0.866878	0.850552	0.82902	1	0.217279	0.250228	0.13274	0.0660855	0.0823344
Reed.LASP1	LP	2	0.470792	0.425151	0.429919	0.634719	0.777755	0.840404	0.69069	0.871811	0.270271	0.148271	0.145164	0.949524	0.145222	0.170829
Reed.LASP2	LP	2	0.0714288	0.724233	0.184455	0.575475	0.121707	0.0994331	0.766652	0.441091	0.0978804	0.110595	0.0793829	0.0627159	0.505484	0.451333
Reed.LASP3	LP	2	0.205049	0.246292	0.283525	0.40645	0.0486096	0.0453399	0.661144	0.262459	0.472668	0.620752	0.648971	0.000308018	0.0454559	0.0585004
Reed.LASP4	LP	2	0.0912497	0.0345651	0.0368649	0.0220977	0.0709631	0.0487122	0.194252	0.410552	0.237977	0.131045	0.141253	0.000918645	0.221301	0.236469
Gray.HS.HSa	ML	2	0.839444	0.77324	0.348196	0.686141	0.867027	0.890663	0.386765	0.748117	0.463913	0.556424	0.584086	0.576474	0.302012	0.326129
Gray.HS.HSb	ML	2	0.256442	0.299119	0.362491	0.876991	0.514639	0.784974	0.61041	0.749722	0.507876	0.57869	0.671431	0.0630042	0.49829	0.505194
Gray.int.HS1	ML	2	0.623261	0.710844	0.418966	0.757583	0.981966	0.94437	0.553493	0.703109	0.553792	0.763149	0.794858	0.921671	0.445845	0.467774
Gray.int.HS2	ML	2	0.124553	0.901802	0.447172	0.623528	0.313399	0.213368	0.718623	0.587261	0.345103	0.724485	0.808764	0.78288	0.363547	0.376463
Nee.L2.AREG	ML	2	0.151552	0.77324	0.299211	0.834988	0.455671	0.417411	0.582671	0.610325	0.422107	0.880895	0.852616	0.212095	0.853002	0.85973
Nee.L2.MUC	ML	2	0.874957	0.836945	0.971117	0.877963	0.975788	0.946859	0.535514	0.611246	0.702086	0.721229	0.783638	0.361828	0.163834	0.18105
Reed.LHS1	ML	2	0.41825	1	0.724653	0.825239	0.794182	0.873256	0.855242	0.547722	0.218848	0.132032	0.157015	0.432684	0.30825	0.332381
Reed.LHS2	ML	2	0.571216	0.535842	0.89032	0.759532	0.490941	0.40657	0.993237	0.947851	0.702086	0.947	0.925351	0.540098	0.745478	0.743512
Reed.LHS3	ML	2	0.950553	0.901802	0.419357	0.593966	0.745176	0.667679	0.119521	0.84394	0.14794	0.165936	0.196852	0.731412	0.0393327	0.0497829
Gray.BA.BAa	BC	2	0.0406678	0.104198	0.210692	0.145941	0.212895	0.130342	0.659536	0.698773	0.30539	0.954359	0.775358	0.571411	0.312764	0.330816
Gray.BA.Bab	BC	2	0.378051	0.246292	0.841113	0.529412	0.530469	0.359937	0.686046	0.368362	0.0252441	0.175876	0.232984	0.989899	0.379608	0.331154
Gray.BAP2.BAP31	BC	2	0.0233785	0.0441176	0.0432546	0.0373008	0.0676335	0.0367901	0.414708	0.430708	0.520807	0.178382	0.158041	0.0263204	0.722773	0.766168
Gray.BAP3.BAP21	BC	2	0.705146	0.425151	0.698029	0.412372	0.534025	0.454843	0.558641	0.314591	0.270271	0.432597	0.494242	0.398593	0.554261	0.588734
Gray.BAP32.BAP1	BC	2	0.016324	0.0555556	0.0991459	0.305664	0.190105	0.250474	0.678046	0.681385	0.270271	0.252613	0.260786	0.385941	0.578343	0.611693
Gray.int.BA1	BC	2	0.291707	0.21091	0.442937	0.307214	0.49126	0.876252	0.483411	0.985615	0.0824958	0.307851	0.372622	0.6407	0.59491	0.632273
Gray.int.BA2	BC	2	0.312638	0.21091	0.46999	0.61855	0.192357	0.277494	0.213606	0.624309	0.270271	0.347511	0.350671	0.106118	0.555218	0.561195
Nee.Basal.Basal	BC	2	0.301362	0.150892	0.618442	0.279587	0.945623	0.840404	0.948226	0.723642	0.115266	0.303113	0.387401	0.879207	0.455849	0.418805
Nee.Basal.Myo	BC	2	0.811698	0.724233	0.905531	0.889025	0.385493	0.317047	0.593394	0.313638	0.208288	0.26887	0.349195	0.97475	0.277185	0.238664
Reed.BMYO1	BC	2	0.368221	0.246292	0.543323	0.525795	0.719826	0.739566	0.510847	0.783041	0.0252441	0.0642133	0.0892203	0.846824	0.191442	0.20752
Reed.BMYO2	BC	2	0.154476	0.374937	0.462062	0.381166	0.127154	0.15135	0.474772	0.344763	0.472668	0.474522	0.574811	0.30697	0.547944	0.518552

### Sheet: 4_Clonogenicity
				More				sc
	Comp	Variable	test	Age	GT	Phase	Parity	Age	GT	Phase	Parity
	BC	Colony Count	ANCOVA	NA	NA	NA	NA	0.0575065	0.488951	0.807846	0.154616
	BC	Colony Count	Univariable	0.0990638	NA	0.553786	0.00985307	NA	0.879876	0.553786	NA
	LP	Colony Count	ANCOVA	NA	NA	NA	NA	0.994508	0.736123	0.0678308	0.908432
	LP	Colony Count	Univariable	0.889556	NA	0.0253867	0.437083	NA	0.450705	0.0253867	NA
	BC	Colony Area	ANCOVA	0.000336183	0.823679	0.0499736	0.436592	0.000282064	0.697845	0.250205	0.430477
	BC	Colony Area	Univariable	0.570896	0.0799777	2.13279e-10	3.18131e-07	NA	0.231214	5.89714e-11	NA
	LP	Colony Area	ANCOVA	0.571099	0.25683	1.31681e-17	1.80454e-07	0.5983	0.716952	1.15049e-16	1.23673e-06
	LP	Colony Area	Univariable	0.683306	0.0304343	3.46319e-19	0.00591425	NA	0.0444919	1.01536e-19	NA
